# Reactivation of early-life stress-sensitive neuronal ensembles contributes to lifelong stress hypersensitivity

**DOI:** 10.1101/2022.12.21.521303

**Authors:** Julie-Anne Balouek, Christabel Mclain, Adelaide R. Minerva, Rebekah L. Rashford, Shannon N. Bennett, Catherine Jensen Peña

**Affiliations:** Princeton Neuroscience Institute, Princeton University, Princeton, NJ 08544, USA

## Abstract

Early-life stress (ELS) is one of the strongest lifetime risk factors for depression, anxiety, suicide, and other psychiatric disorders, particularly after facing additional stressful events later in life. Human and animal studies demonstrate that ELS sensitizes individuals to subsequent stress. However, the neurobiological basis of such stress sensitization remains largely unexplored. We hypothesized that ELS-induced stress sensitization would be detectable at the level of neuronal ensembles, such that cells activated by ELS would be more reactive to adult stress. To test this, we leveraged transgenic mice to genetically tag, track, and manipulate experience-activated neurons. We found that in both male and female mice, ELS-activated neurons within the nucleus accumbens (NAc), and to a lesser-extent the medial prefrontal cortex, were preferentially reactivated by adult stress. To test whether reactivation of ELS-activated ensembles in the NAc contributes to stress hypersensitivity, we expressed hM4Dis receptor in control or ELS-activated neurons of pups and chemogenetically inhibited their activity during experience of adult stress. Inhibition of ELS-activated NAc neurons, but not control-tagged neurons, ameliorated social avoidance behavior following chronic social defeat stress in males. These data provide evidence that ELS-induced stress hypersensitivity is encoded at the level of corticolimbic neuronal ensembles.
