## Supplemental Table for "Reactivation of early-life stress-sensitive neuronal ensembles contributes to lifelong stress hypersensitivity"

### Sheet: imaging_TTESTs
Corresponding panel	Test	Brain region	Parameter	t	df	p	Std group (mean)	ELS group (mean)	SEM	95% Ci	R2 (η2)
A	t test	NAc	SUN1-GFP (Z-score)	0.5941	29	0.5571	-1.238	-0.8471	0.6573	-0.954 to 1.735	0.01202
E	t test	PFC	SUN1-GFP (Z-score)	0.06175	29	0.9512	-0.3253	-0.3486	0.3777	-0.796 to 0.749	0.0001315
I	t test	BLA	SUN1-GFP (Z-score)	0.2131	29	0.8328	-0.8103	-0.8948	0.3965	-0.895 to 0.726	0.001563
M	t test	VTA	SUN1-GFP (Z-score)	1.019	29	0.3167	-1.955	-1.353	0.5908	-0.606 to 1.810	0.03456
Table 1. Statistical test, parameters and outcomes for each panels A, E, I and M in Figure 3

### Sheet: imaging_ANOVAs
Corresponding panel	Test	Brain region	Parameter	Source of Variation	% of total variation	F(DFn, DFd)	p	Tukey's multiple comparisons test	Mean difference	95% Ci	Adjusted p-value
B	Two-way ANOVA	NAc	cFos (nb of labeled cells/mm2)	Early-life exp.	0.935	F (1, 27) = 0.582	0.4523	Std-e:Ctrl vs. Std-e:CSDS	-42.18	-162.5 to 78.15	0.7733
				Adult exp.	24.82	F (1, 27) = 15.44	0.0005	ELS:Ctrl vs. ELS:CSDS	-162.6	-239.1 to -86.08	<0.0001
				Interaction	8.583	F (1, 27) = 5.339	0.0287	Std-e:Ctrl vs. ELS:Ctrl	80.06	-16.69 to 176.8	0.1318
								Std-e:CSDS vs. ELS:CSDS	-40.33	-145.1 to 64.41	0.7198
C	Two-way ANOVA	NAc	colocalization (Z-score)	Early-life exp.	0.006808	F (1, 27) = 0.00298	0.9569	Std-e:Ctrl vs. Std-e:CSDS	0.06575	-2.707 to 2.838	0.9999
				Adult exp.	10.47	F (1, 27) = 4.581	0.0415	ELS:Ctrl vs. ELS:CSDS	-2.635	-4.398 to -0.873	0.0019
				Interaction	11.57	F (1, 27) = 5.062	0.0328	Std-e:Ctrl vs. ELS:Ctrl	1.318	-0.9114 to 3.547	0.386
								Std-e:CSDS vs. ELS:CSDS	-1.383	-3.796 to 1.030	0.4127
D	Two-way ANOVA	NAc	%of SUN1 cells that express cFos	Early-life exp.	3.314	F (1, 27) = 1.401	0.2468	Std-e:Ctrl vs. Std-e:CSDS	0.1005	-2.349 to 2.550	0.9995
				Adult exp.	8.539	F (1, 27) = 3.610	0.0682	ELS:Ctrl vs. ELS:CSDS	-2.116	-3.673 to -0.559	0.0048
				Interaction	10.33	F (1, 27) = 4.367	0.0462	Std-e:Ctrl vs. ELS:Ctrl	1.736	-0.234 to 3.706	0.0987
								Std-e:CSDS vs. ELS:CSDS	-0.4804	-2.613 to 1.652	0.9259
F	Two-way ANOVA	PFC	cFos (nb of labeled cells/mm2)	Early-life exp.	3.687	F (1, 27) = 2.316	0.1397	Std-e:Ctrl vs. Std-e:CSDS	-61	-409.2 to 287.2	0.963
				Adult exp.	19.55	F (1, 27) = 12.28	0.0016	ELS:Ctrl vs. ELS:CSDS	-467.3	-688.6 to -245.9	<0.0001
				Interaction	11.56	F (1, 27) = 7.261	0.012	Std-e:Ctrl vs. ELS:Ctrl	317.9	37.89 to 597.8	0.0216
								Std-e:CSDS vs. ELS:CSDS	-88.42	-391.5 to 214.7	0.8546
G	Two-way ANOVA	PFC	colocalization (Z-score)	Early-life exp.	0.2728	F (1, 27) = 2.881	0.7463	Std-e:Ctrl vs. Std-e:CSDS	-1.244	-19.00 to 16.51	0.9974
				Adult exp.	10.43	F (1, 27) = 0.107	0.0533	ELS:Ctrl vs. ELS:CSDS	-14.29	-25.58 to -3.008	0.0091
				Interaction	7.356	F (1, 27) = 4.084	0.1011	Std-e:Ctrl vs. ELS:Ctrl	5.269	-9.008 to 19.55	0.7451
								Std-e:CSDS vs. ELS:CSDS	-7.782	-23.24 to 7.673	0.5234
H	Two-way ANOVA	PFC	%of SUN1 cells that express cFos	Early-life exp.	7.034	F (1, 27) = 3.690	0.0654	Std-e:Ctrl vs. Std-e:CSDS	-0.2526	-7.977 to 7.472	0.9997
				Adult exp.	12.67	F (1, 27) = 6.644	0.0157	ELS:Ctrl vs. ELS:CSDS	-8.369	-13.28 to -3.459	0.0004
				Interaction	11.23	F (1, 27) = 5.888	0.0222	Std-e:Ctrl vs. ELS:Ctrl	7.27	1.060 to 13.48	0.0172
								Std-e:CSDS vs. ELS:CSDS	-0.8458	-7.569 to 5.877	0.9857
J	Two-way ANOVA	BLA	cFos (nb of labeled cells/mm2)	Early-life exp.	2.127	F (1, 27) = 1.257	0.2721	Std-e:Ctrl vs. Std-e:CSDS	-100.1	-200.5 to 0.238	0.0507
				Adult exp.	41.06	F (1, 27) = 24.27	<0.0001	ELS:Ctrl vs. ELS:CSDS	-114	-177.8 to -50.19	0.0002
				Interaction	0.172	F (1, 27) = 0.102	0.7523	Std-e:Ctrl vs. ELS:Ctrl	31.29	-49.41 to 112.0	0.7155
								Std-e:CSDS vs. ELS:CSDS	17.44	-69.93 to 104.8	0.9468
K	Two-way ANOVA	BLA	colocalization (Z-score)	Early-life exp.	1.301	F (1, 27) = 0.497	0.4869	Std-e:Ctrl vs. Std-e:CSDS	-0.507	-2.424 to 1.410	0.8867
				Adult exp.	14.2	F (1, 27) = 5.420	0.0276	ELS:Ctrl vs. ELS:CSDS	-1.425	-2.643 to -0.2067	0.0173
				Interaction	3.205	F (1, 27) = 1.224	0.2784	Std-e:Ctrl vs. ELS:Ctrl	0.7514	-0.7896 to 2.292	0.5498
								Std-e:CSDS vs. ELS:CSDS	-0.1665	-1.835 to 1.502	0.9927
L	Two-way ANOVA	BLA	%of SUN1 cells that express cFos	Early-life exp.	9.205	F (1, 27) = 4.091	0.0531	Std-e:Ctrl vs. Std-e:CSDS	-2.222	-7.231 to 2.787	0.6235
				Adult exp.	18.99	F (1, 27) = 8.441	0.0072	ELS:Ctrl vs. ELS:CSDS	-4.079	-7.263 to -0.895	0.0082
				Interaction	1.649	F (1, 27) = 0.733	0.3994	Std-e:Ctrl vs. ELS:Ctrl	3.122	-0.906 to 7.149	0.172
								Std-e:CSDS vs. ELS:CSDS	1.265	-3.095 to 5.625	0.8565
N	Two-way ANOVA	VTA	cFos (nb of labeled cells/mm2)	Early-life exp.	3.193	F (1, 27) = 1.091	0.3055	Std-e:Ctrl vs. Std-e:CSDS	-8.081	-79.84 to 63.68	0.9896
				Adult exp.	7.294	F (1, 27) = 2.493	0.126	ELS:Ctrl vs. ELS:CSDS	-40.98	-86.59 to 4.634	0.0899
				Interaction	3.28	F (1, 27) = 1.121	0.2991	Std-e:Ctrl vs. ELS:Ctrl	32.68	-25.02 to 90.37	0.4231
								Std-e:CSDS vs. ELS:CSDS	-0.2203	-62.68 to 62.24	>0.9999
O	Two-way ANOVA	VTA	colocalization (Z-score)	Early-life exp.	5.477	F (1, 27) = 1.630	0.2126	Std-e:Ctrl vs. Std-e:CSDS	0.9211	-1.345 to 3.188	0.6853
				Adult exp.	4.319	F (1, 27) = 1.285	0.2669	ELS:Ctrl vs. ELS:CSDS	0.1915	-1.249 to 1.632	0.9832
				Interaction	1.858	F (1, 27) = 0.553	0.4636	Std-e:Ctrl vs. ELS:Ctrl	-0.2616	-2.084 to 1.561	0.979
								Std-e:CSDS vs. ELS:CSDS	-0.9912	-2.964 to 0.9815	0.5252
P	Two-way ANOVA	VTA	%of SUN1 cells that express cFos	Early-life exp.	0.5543	F (1, 27) = 0.159	0.6937	Std-e:Ctrl vs. Std-e:CSDS	4.703	-6.865 to 16.27	0.6851
				Adult exp.	5.191	F (1, 27) = 1.485	0.2336	ELS:Ctrl vs. ELS:CSDS	1.4	-5.953 to 8.753	0.9533
				Interaction	1.521	F (1, 27) = 0.435	0.5152	Std-e:Ctrl vs. ELS:Ctrl	0.6545	-8.647 to 9.956	0.9974
								Std-e:CSDS vs. ELS:CSDS	-2.649	-12.72 to 7.420	0.8883
Table 2. Statistical test, parameters and outcomes for each data panels in Figure 3

### Sheet: OLZ-pilot
Corresponding panel	Test	Parameter	Source of Variation	% of total variation	F(DFn, DFd)	p	Sidak's multiple comparisons test	Mean difference	95% Ci	Adjusted p-value
C	Two-way ANOVA	Time spent in interaction zone (s)	Interaction	1.059	F (2, 18) = 0.153	0.8593	Vehicle: Pre vs. Post-CSDS	30.69	-6.018 to 67.39	0.1184
			CSDS	31.77	F (1, 18) = 9.174	0.0072	OLZ 0.1: Pre vs. Post-CSDS	21.53	-15.17 to 58.24	0.3642
			Treatment	4.843	F (2, 18) = 0.699	0.51	OLZ 1.0: Pre vs. Post-CSDS	20.97	-15.74 to 57.67	0.3862
D	Two-way ANOVA	Ratio of frequency of entry in interaction zone	Interaction	2.431	F (2, 18) = 0.296	0.7476	Vehicle: Pre vs. Post-CSDS	0.1444	-0.3632 to 0.6519	0.8459
			CSDS	19.31	F (1, 18) = 4.698	0.0438	OLZ 0.1: Pre vs. Post-CSDS	0.2271	-0.2804 to 0.7347	0.5854
			Treatment	4.257	F (2, 18) = 0.518	0.6045	OLZ 1.0: Pre vs. Post-CSDS	0.3527	-0.1548 to 0.8603	0.2317
E	Two-way ANOVA	Ratio of latency to first entry in interaction zone	Interaction	2.137	F (2, 18) = 0.314	0.7342	Vehicle: Pre vs. Post-CSDS	-2.156	-6.307 to 1.995	0.4658
			CSDS	31	F (1, 18) = 9.119	0.0074	OLZ 0.1: Pre vs. Post-CSDS	-2.329	-6.480 to 1.822	0.4014
			Treatment	5.677	F (2, 18) = 0.835	0.45	OLZ 1.0: Pre vs. Post-CSDS	-3.767	-7.918 to 0.3840	0.082
F	Two-way ANOVA	Distance traveled (cm)	Interaction	1.423	F (2, 18) = 0.411	0.6693	Vehicle: Pre vs. Post-CSDS	1271	120.2 to 2422	0.028
			CSDS	59.09	F (1, 18) = 34.09	<0.0001	OLZ 0.1: Pre vs. Post-CSDS	1795	643.5 to 2946	0.002
			Treatment	8.296	F (2, 18) = 2.393	0.1198	OLZ 1.0: Pre vs. Post-CSDS	1359	207.5 to 2510	0.0182
G	Two-way ANOVA	Time spent in center (s)	Interaction	0.9873	F (2, 18) = 0.135	0.8744	Vehicle: Pre vs. Post-CSDS	-14.87	-118.2 to 88.50	0.9755
			CSDS	0.5627	F (1, 18) = 0.154	0.6992	OLZ 0.1: Pre vs. Post-CSDS	-19.42	-122.8 to 83.95	0.9481
			Treatment	32.74	F (2, 18) = 4.485	0.0263	OLZ 1.0: Pre vs. Post-CSDS	7.569	-95.80 to 110.9	0.9966

### Sheet: M_dreadd-bhvr_ANOVAs
Corresponding panel	Test	Parameter	Source of Variation	% of total variation	F(DFn, DFd)	p	Tukey's multiple comparisons test	Mean difference	95% Ci	Adjusted p-value
D	Two-way ANOVA	SI ratio (with/without target mouse)	Interaction	14.73	F (2, 22) = 4.332	0.0259	Std: Pre vs. Post-veh	0.299	-0.5484 to 1.146	0.6544
			CSDS & treatment	8.133	F (2, 22) = 2.392	0.1148	Std: Pre vs. Post-OLZ	0.4538	-0.3935 to 1.301	0.386
			Early-life exp.	0.1411	F (1, 11) = 0.0381	0.8489	Std: Post-veh vs. Post-OLZ	0.1549	-0.6925 to 1.002	0.8909
							ELS: Pre vs. Post-veh	0.4902	-0.4250 to 1.405	0.386
							ELS: Pre vs. Post-OLZ	-0.7053	-1.621 to 0.2100	0.1524
							ELS: Post-veh vs. Post-OLZ	-1.196	-2.111 to -0.2803	0.0092
G	Two-way ANOVA	Latency to first bite in arena (s)	Interaction	2.309	F (2, 22) = 0.427	0.658	Std: Pre vs. Post-veh	9.839	-173.5 to 193.2	0.99
			CSDS & treatment	7.819	F (2, 22) = 1.445	0.2573	Std: Pre vs. Post-OLZ	40.43	-142.9 to 223.8	0.8455
			Early-life exp.	4.198	F (1, 11) = 1.726	0.2156	Std: Post-veh vs. Post-OLZ	30.59	-152.7 to 213.9	0.9081
							ELS: Pre vs. Post-veh	52.04	-146.0 to 250.1	0.7886
							ELS: Pre vs. Post-OLZ	139.3	-58.71 to 337.3	0.2037
							ELS: Post-veh vs. Post-OLZ	87.28	-110.7 to 285.3	0.5199
H	Two-way ANOVA	Time spent in center (s)	Interaction	0.721	F (2, 22) = 0.873	0.4316	Std: Pre vs. Post-veh	91.05	50.97 to 131.1	<0.0001
			CSDS & treatment	63.98	F (2, 22) = 77.48	<0.0001	Std: Pre vs. Post-OLZ	137.3	97.26 to 177.4	<0.0001
			Early-life exp.	0.5375	F (1, 11) = 0.229	0.6414	Std: Post-veh vs. Post-OLZ	46.28	6.202 to 86.36	0.0217
							ELS: Pre vs. Post-veh	120.4	77.10 to 163.7	<0.0001
							ELS: Pre vs. Post-OLZ	143.2	99.95 to 186.5	<0.0001
							ELS: Post-veh vs. Post-OLZ	22.85	-20.45 to 66.14	0.3964

### Sheet: F_dreadd-bhvr_ANOVAs
Corresponding panel	Test	Parameter	Source of Variation	% of total variation	F(DFn, DFd)	p	Tukey's multiple comparisons test	Mean difference	95% Ci	Adjusted p-value
A	Two-way ANOVA	Time spent in center (s)	Interaction	1.184	F (2, 22) = 0.407	0.6706	Std: Pre vs. Post-veh	32.17	-37.80 to 102.1	0.4917
			CSDS & treatment	18.58	F (2, 22) = 6.388	0.0065	Std: Pre vs. Post-OLZ	63.63	-6.330 to 133.6	0.0792
			Early-life exp.	0.5321	F (1, 11) = 0.124	0.7317	Std: Post-veh vs. Post-OLZ	31.47	-38.50 to 101.4	0.5064
							ELS: Pre vs. Post-veh	63.56	-1.216 to 128.3	0.0551
							ELS: Pre vs. Post-OLZ	67.49	2.712 to 132.3	0.0401
							ELS: Post-veh vs. Post-OLZ	3.929	-60.85 to 68.70	0.9873
B	Two-way ANOVA	Latency to first bite in arena (s)	Interaction	1.03	F (2, 22) = 0.191	0.8275	Std: Pre vs. Post-veh	-10.32	-263.7 to 243.0	0.9942
			CSDS & treatment	12.13	F (2, 22) = 2.250	0.1292	Std: Pre vs. Post-OLZ	144.8	-108.5 to 398.2	0.3404
			Early-life exp.	4.325	F (1, 11) = 2.033	0.1817	Std: Post-veh vs. Post-OLZ	155.2	-98.19 to 408.5	0.293
							ELS: Pre vs. Post-veh	-65.22	-299.8 to 169.3	0.7668
							ELS: Pre vs. Post-OLZ	61.24	-173.3 to 295.8	0.791
							ELS: Post-veh vs. Post-OLZ	126.5	-108.1 to 361.0	0.3814
C	Two-way ANOVA	SI ratio (with/without target mouse)	Interaction	0.34	F (2, 22) = 0.084	0.9194	Std: Pre vs. Post-veh	-0.2387	-0.8547 to 0.3773	0.6008
			CSDS & treatment	11.04	F (2, 22) = 2.713	0.0885	Std: Pre vs. Post-OLZ	0.1694	-0.4465 to 0.7854	0.7712
			Early-life exp.	0.04	F (1, 11) = 0.0101	0.9218	Std: Post-veh vs. Post-OLZ	0.4081	-0.2078 to 1.024	0.241
							ELS: Pre vs. Post-veh	-0.1051	-0.6754 to 0.4652	0.8892
							ELS: Pre vs. Post-OLZ	0.2634	-0.3069 to 0.8337	0.4886
							ELS: Post-veh vs. Post-OLZ	0.3685	-0.2018 to 0.9388	0.2572
